# Expression graph network framework for biomarker discovery

**DOI:** 10.1101/2025.04.28.651033

**Authors:** Yang Liu, Jason Huse, Kasthuri Kannan

## Abstract

Biomarker discovery for complex diseases like cancer hinges on uncovering molecular signatures that capture intricate, interconnected relationships within biological data, a challenge that traditional statistical and machine learning methods often fail to meet due to the complexity of high-dimensional gene expression profiles. To overcome this, we introduce the Expression Graph Network Framework (EGNF), a cutting-edge graph-based approach that integrates graph neural networks (GNNs) with network-based feature engineering to enhance predictive biomarker identification. EGNF constructs biologically informed networks by combining gene expression data and clinical attributes within a graph database, utilizing hierarchical clustering to generate dynamic, patient-specific representations of molecular interactions. Leveraging graph learning techniques, including Graph Convolutional Networks (GCNs) and Graph Attention Networks (GATs), our framework identifies statistically significant and biologically relevant gene modules for classification. Validated across three independent datasets consisting of contrasting tumor types and clinical scenarios, EGNF consistently outperforms traditional machine learning models, achieving superior classification accuracy and interpretability. Notably, it delivers perfect separation between normal and tumor samples while excelling in nuanced tasks such as classifying disease progression and treatment outcome. This scalable, interpretable, and robust framework provides a powerful tool for biomarker discovery, with wide-ranging applications in precision medicine and the elucidation of disease mechanisms across diverse clinical contexts.
