## Supplemental Table 1 for "Expression graph network framework for biomarker discovery"

### Sheet: Primary_recurrent
DB_paired	DB_paired_nopath	DB_unpaired	DB_unpaired_nopath	WGCNA	ANOVA	mRMR
PDYN	GDA	BCRP2	BCRP2	SLC6A15	DPEP1	ASB2
GLP2R	FBXO2	FCRL1	FCRL1	AK5	ITGAD	IGFL2
CRHBP	PCSK6	MEF2AP1	MEF2AP1	TLL2	SLC6A15	MEOX2
CRHR1	PTGDS	CTSLP8	CTSLP8	GALNT17	LCNL1	DPT
SST	SIGLEC1	OR1A2	OR1A2	LGI3	LILRB5	SGCD
TAC1	ATP8A2	DPPA3P9	DPPA3P9	ARHGDIG	AK5	RYR2
DRD1	CLUL1	OR11L1	OR11L1	KCTD4	TLL2	ACP5
P2RY2	ITGAD	CD300LD-AS1	CD300LD-AS1	GRIN2A	TMPRSS3	MAG
HRH3	RSPO3	TCAM1P	TCAM1P	ANO4	LGI3	YPEL4
GABRG2	NKAIN2	DNM1P31	DNM1P31	RBP4	GALNT17	SLC6A15
RGS5	ENPP2	CYP4F60P	CYP4F60P	JAKMIP3	IGFL2	GRIN2A
PRKCQ	DRD1	P2RY11	P2RY11	SLC6A7	DNAJC5B	ATP6V0D2
RGS4	PIP4K2A	AQP8	AQP8	SH3GL3	GRIN2A	PTK6
SFTPC	CRHBP	GTF2IP7	GTF2IP7	MAL	KCTD4	UGT8
SFTPD	RASAL1	SALL1P1	SALL1P1	RYR2	ANO4	OTUD6A
SYT9	PPP4R4	DSCR8	DSCR8	IL12RB2	ARHGDIG	HS3ST2
SNAP25	SV2B	KRT26	KRT26	PDZD7	RBP4	PANX2
KCNK1	POPDC3	RGS14	CERS3	PRDM8	KISS1R	COX4I2
KCNN1	SERPINI1	CERS3	PGR	RASAL1	JAKMIP3	ENPP5
SYN1	PACSIN1	PGR	FAM215A	PCSK6	NAP1L6P	IL1RL2
DLG2	SLC39A12	FAM215A	COL17A1	SEC14L5	ALOX15B	PPP2R2C
SV2B	HHIP	COL17A1	SFT2D3	GABRB2	MAL	GRM1
VAMP1	MATN3	SFT2D3	OSTCP2	POPDC3	RYR2	GPR83
SCN2B	TMEM61	OSTCP2	FGF7P4	TPPP	SH3GL3	CCBE1
FGF13	STXBP6	FGF7P4	OR1F2P	MOG	PDZD7	ICAM5
GJB1	CRHR1	OR1F2P	EEF1A1P14	TMCC2	ANKRD30B	LCN12
SOX10	P2RY2	EEF1A1P14	PLGLA	ADIRF	IL12RB2	SNAP91
PRDM8	SLC7A14	PLGLA	RPL10L	MYRF	PRDM8	GABRA1
RYR2	HIPK4	RPL10L	RPSAP47	PDIA2	HTRA4	FAM83H
ATP2B3	KCNK1	RPSAP47	EDA	ADAP1	SLC6A7	GABRA2
PTGDS	PDYN	EDA	FAM230E	PLPP2	ACSL3P1	SCN1B
GPR62	HRH3	FAM230E	FICD	YPEL4	GABRB2	TRIM63

### Sheet: Normal_tumor
DB_paired	DB_paired_nopath	DB_unpaired	DB_unpaired_nopath	WGCNA	ANOVA	mRMR
SERPINB3	RNU1-98P	CXCL14	DPY19L2P1	OXTR	ABCC1	KEL
KCNC2	SERPINB3	CAMK2N2	TCAM1P	FGFBP1	ABHD12B	SLC30A8
DEFB4A	RNU1-96P	TUBB4A	CXCL14	NEUROG2	AC006000.5	OLFM1
SPRR1B	LRRC30	TRPM8	RP11-390P24.1	RCAN1	AC007238.1	PAPSS1
SPRR2A	KCNC2	IVL	CAMK2N2	MIR221	AC007389.1	BPIFB2
S100A2	RNU1-112P	NIPAL4	FAM57B	PROL1	AC008069.2	AWAT2
SPRR2D	LINC00392	ROBO2	LRRC16B	PTX3	AC009299.4	FABP7
CRCT1	DEFB4A	MED1	TUBB4A	RP11-35J10.7	AC013439.4	SULT1E1
KCNK15	RGS11	TMC3	RP11-119J18.1	TMEM71	AC016582.2	SMO
SERPINB13	MPP2	CDK12	TACC1P1	ALDH1A3	AC016747.3	ZCCHC17
SPRR2E	RN7SL465P	COL2A1	TRPM8	DENND2C	AC016757.3	SNX31
RNU1-98P	RP11-1J11.1	KIF3A	IVL	MOB3C	AC025048.1	CDYL2
RNU1-96P	SPRR1B	AMER3	NIPAL4	PPL	AC106873.4	DOC2A
LRRC30	LHX1	EPYC	ROBO2	OR2S1P	AC109309.4	TMPRSS11D
RNU1-112P	RNU1-139P	PGLYRP4	MED1	LOXL4	ACTN1-AS1	MOB3C
LINC00392	CELSR3	FGF12	RP11-109D20.1	RP11-66B24.4	ADAMTS15	ZFYVE9
RGS11	MAGEA4	ART3	SNORA73B	DEFB1	ADARB2	AC007238.1
MPP2	MAPK8IP2	MSLN	SCARNA10	MYLK4	AF001548.6	LRRC30
RN7SL465P	RP11-119J18.1	TMEM145	SCARNA5	CNGA1	AFP	STK33
RP11-1J11.1	SPRR2A	LRTM2	SCARNA13	BDH2	AKR7A3	GRIN2A
LHX1	CTD-2349P21.9	BSN	SNORA74B	LINC00693	ALB	CTA-392C11.1
RNU1-139P	RP11-572O6.1	EN1	ART3	CDH22	ALCAM	CDH24
CELSR3	SMR3B	ATP1A3	MSLN	FABP7	ALDH1A3	CYP2G1P
MAGEA4	PGC	KCNH2	TMEM145	RPL34	AMH	MAGEA4
MAPK8IP2	RNU1-21P	XKR7	SNORD15B	KLKB1	AMIGO2	PLEKHA3P1
RP11-119J18.1	ARHGAP33	IGHV1-3	HORMAD1	MALL	AP000240.9	HORMAD1
CTD-2349P21.9	PRRT2	IGHM	SNORA23	LANCL3	AP000253.1	RNU1-69P
RP11-572O6.1	HLA-G	IGKV2D-29	LRTM2	UGT2B7	AP006564.1	PPIAP29
SMR3B	S100A2	IGHG3	BSN	RP11-66B24.7	APBB3	NPM1P21
PGC	SPRR2D	IGHV3-21	SNORD17	FDCSP	APLP1	PROL1
RNU1-21P	CT83	LCN2	EN1	RP11-277P12.20	ARHGAP33	PKD1L1
ARHGAP33	RP11-277B15.3	CNGA1	ATP1A3	C9orf170	ARHGDIG	GPR110

### Sheet: Pre_post
DB_paired	DB_paired_nopath	DB_unpaired	DB_unpaired_nopath	WGCNA	ANOVA	mRMR
LOX	ANGPTL7	PCOLCE	TP73L	LOC731314	SFRP4	LOC646993
COL5A2	ODZ3	CAPN11	CRISPLD1	UBE2T	GPC6	TPM4
MMP2	LOC729209	MFAP2	CHPF	H2AFX	ODZ3	LOC731049
LAMC3	GLTSCR1	MMP2	MYOM3	DCLRE1A	GJA1	FAM73B
COL5A1	IL17B	LAMC3	PRND	HYLS1	LOC643396	MOBKL2B
NTN4	TMEM164	TNN	IGDCC4	LOC731751	SNX8	PTK2
P4HA1	LOC441061	COL6A1	KBTBD9	LOC729082	LOC729209	ZNF503
COL6A1	ZBTB44	NTN4	OXTR	LOC731049	GLTSCR1	MIOS
BGN	LINCR	TP73L	SEZ6	ZNF668	COL1A2	CYBA
VCAN	CPZ	CRISPLD1	QPCT	TOMM40	CLPX	LINCR
PLOD2	LOX	CHPF	IL17B	TTC26	FNDC1	MYPOP
PCOLCE	CALM3	MYOM3	RASL10A	UBE2I	FKBP10	TMEM119
ADAMTS2	IWS1	PRND	DLK1	NOP56	IL17B	ADAMTS2
COL6A2	LOC729513	IGDCC4	LINCR	LOC645726	TMEM164	LOC731751
PXDN	TXNDC17	KBTBD9	CPZ	COX5A	LOC400214	PKM2
FBLN1	LOC100129118	OXTR	LOC441061	NR2C2	LOC441061	CLPX
CASP3	ORC1L	GPC6	FAM64A	PMPCA	ZBTB44	C19orf24
PLOD3	COL5A2	ITGA4	C16orf68	PAK4	LINCR	PGM5
ANGPTL7	LOC654253	ELN	LOC91431	TDG	CPZ	SYT9
ODZ3	CTHRC1	PLOD1	LEPREL2	SPAG5	CHPF2	U2AF2
LOC729209	COMMD5	MDK	BAIAP2L2	LOC645233	LOX	FEZF2
GLTSCR1	MMP2	COL5A2	GPC6	C6orf125	CALM3	VPS26B
IL17B	RECQL4	FAM64A	ODZ3	MRPL42	TGDS	MAP3K10
TMEM164	LEPRE1	C16orf68	LOC729209	MRPS12	IWS1	LOC728153
LOC441061	C6orf105	LOC91431	MUC7	MYPOP	UPLP	MTHFD1
ZBTB44	LAMC3	LEPREL2	LOC441241	UBFD1	LOC729513	LOC644992
LINCR	TMEM48	BAIAP2L2	LOC644619	SAP130	STK11IP	KIAA1285
CPZ	MRS2	ODZ3	CD1C	TMEM48	LETM1	SCYL2
CALM3	LOC648744	LOC729209	ILVBL	RCN2	COL1A1	ITIH2
IWS1	LOC126767	MUC7	ATAD2	GPR172A	LOC441241	P76
LOC729513	COL5A1	LOC441241	CLPX	MRPL36	ILVBL	PANX1
TXNDC17	CD1C	LOC644619	TGDS	AP2S1	C19orf40	GPC6
